# Kingdom-wide analysis of the evolution of the plant type III polyketide synthase superfamily

**DOI:** 10.1101/2020.04.28.059733

**Authors:** Thomas Naake, Hiroshi A. Maeda, Sebastian Proost, Takayuki Tohge, Alisdair R. Fernie

## Abstract

The emergence of type III polyketide synthases (PKSs) was a pre-requisite for the conquest of land by the green lineage. To study the deep evolutionary history of this key family, we used phylogenomic synteny network and phylogenetic analyses of whole-genome data from 126 species spanning the green lineage. This study thereby combined study of genomic location and context with changes in gene sequences. We found that two major clades, CHS and LAP5/6 homologs, evolved early by a segmental duplication event prior to the divergence of Bryophytes and Tracheophytes. We propose that the macroevolution of the type III PKS superfamily is governed by whole-genome duplications and triplications. Intriguingly, the combined phylogenetic and synteny analyses in this study shed new insights into changes in the genomic location and context that are retained for a longer time scale with more recent functional divergence captured by gene sequence alterations.
