## Supplementary file 2 for "Kingdom-wide analysis of the evolution of the plant type III polyketide synthase superfamily"

### Sheet: Sheet1
SPECIES	SPECIES abbreviation	number of proteins after removal of splicing variants and transposable elements	Phylogeny	Data source	Version	BUSCO (complete BUSCOs) [%]	Authors	Title	year	Journal	Volume	issue	pages/article number	doi
Actinidia chinensis	actch	38902	Angiosperm, eudicot, Asterids, Ericales	ftp://bioinfo.bti.cornell.edu/pub/kiwifruit/	AHRD	C:63.0%[S:51.4%,D:11.6%],F:17.8%,M:19.2%,n:1614	Huang et al.	Draft genome of the kiwifruit Actinidia chinensis	2013	Nature Communications	4		2640	10.1038/ncomms3640
Amaranthus hypochondriacus	amahy	23835	Angiosperm, eudicot, Core Eudicots, Caryophyllales	https://phytozome.jgi.doe.gov/pz/portal.html#!info?alias=Org_Ahypochondriacus_er	v2.1	C:80.7%[S:78.7%,D:2.0%],F:8.8%,M:10.5%,n:1614	Lightfoot et al.	Single-molecule sequencing and Hi-C-based proximity-guided assembly of amaranth (Amaranthus hypochondriacus) chromosomes provide insights into genome evolution	2017	BMC Biology	15		74	10.1186/s12915-017-0412-4
Amborella trichopoda	amtri	26846	Angiosperm, Amborellales	http://www.amborella.org/	filtered02	C:89.8%[S:88.1%,D:1.7%],F:5.1%,M:5.1%,n:1614	Amborella Genome Project	The Amborella Genome and the Evolution of Flowering Plants	2013	Science	342	6165	1241089	10.1126/science.1241089
Ananas comosus	anaco	26755	Angiosperm, monocot, Commelinids, Poales	https://phytozome.jgi.doe.gov/pz/portal.html#!info?alias=Org_Acomosus	v3	C:89.0%[S:85.3%,D:3.7%],F:3.7%,M:7.3%,n:1614	Ming et al.	The pineapple genome and the evolution of CAM photosynthesis	2015	Nature Genetics	47		1435–1442	10.1038/ng.3435
Aquilegia coerulea	aquco	30023	Angiosperm, eudicot, Basal Eucidocts, Ranunculales	https://phytozome.jgi.doe.gov/pz/portal.html#!info?alias=Org_Acoerulea	v3.1	C:98.7%[S:94.2%,D:4.5%],F:0.9%,M:0.4%,n:1614	Filiault et al.	The Aquilegia genome provides insight into adaptive radiation and reveals an extraordinarily polymorphic chromosome with a unique history	2018	eLife	7		e36426	10.7554/eLife.36426
Arachis duranensis	aradu	34553	Angiosperm, eudicot, Eurosids I, Fabales	https://www.ncbi.nlm.nih.gov/genome/12052?genome_assembly_id=315577	v1.1	C:98.2%[S:90.4%,D:7.8%],F:1.1%,M:0.7%,n:1614	Bertioli et al.	The genome sequences of Arachis duranensis and Arachis ipaensis, the diploid ancestors of cultivated peanut	2016	Nature Genetics	48		438-446	10.1038/ng.3517
Arachis ipaensis	araip	18086	Angiosperm, eudicot, Eurosids I, Fabales	https://www.ncbi.nlm.nih.gov/genome/?term=txid130454[orgn]	v1.1	C:54.1%[S:50.3%,D:3.8%],F:1.7%,M:44.2%,n:1614	Bertioli et al.	The genome sequences of Arachis duranensis and Arachis ipaensis, the diploid ancestors of cultivated peanut	2016	Nature Genetics	48		438-446	10.1038/ng.3517
Arabidopsis lyrata	araly	31051	Angiosperm, eudicot, Eurosids II, Brassicales	https://phytozome.jgi.doe.gov/pz/portal.html#!info?alias=Org_Alyrata	v2.1	C:97.9%[S:96.2%,D:1.7%],F:0.7%,M:1.4%,n:1614	Hu et al.	The Arabidopsis lyrata genome sequence and the basis of rapid genome size change	2011	Nature Genetics	43		476-481	10.1038/ng.807
Arabidopsis thaliana	arath	27382	Angiosperm, eudicot, Eurosids II, Brassicales	http://www.arabidopsis.org/	TAIR10	C:98.1%[S:97.0%,D:1.1%],F:1.3%,M:0.6%,n:1614	Lamesch et al.	The Arabidopsis Information Resource (TAIR): improved gene annotation and new tools	2012	Nucleic Acids Research	40	D1	D1202-D1210	10.1093/nar/gkr1090
Artemisia annua	artan	62696	Angiosperm, Eudicot, Asterids, Asterales	https://www.ncbi.nlm.nih.gov/genome/?term=Artemisia	v1	C:90.0%[S:65.8%,D:24.2%],F:3.1%,M:6.9%,n:1614	Shen et al.	The Genome of Artemisia annua Provides Insight into the Evolution of Asteraceae Family and Artemisinin Biosynthesis	2018	Molecular Plant	11	6	776-788	10.1016/j.molp.2018.03.015
Asparagus officinales	aspof	26460	Angiosperm, monocot, Asparagales	https://www.ncbi.nlm.nih.gov/genome/?term=Asparagus+officinalis	Aspof.V1	C:91.4%[S:87.5%,D:3.9%],F:4.5%,M:4.1%,n:1614	Harkess et al.	The asparagus genome sheds light on the origin and evolution of a young Y chromosome	2017	Nature Communications	8		1279	10.1038/s41467-017-01064-8
Aureococcus aneophagefferens	auran	11520	Heterokontophyta, Pelagophyceae, Pelagomonodales	https://www.ncbi.nlm.nih.gov/genome/?term=Aureococcus+anophagefferens	v1.0	C:85.0%[S:82.0%,D:3.0%],F:10.0%,M:5.0%,n:100	Gobler et al.	Niche of harmful alga Aureococcus anophagefferens revealed through ecogenomics	2011	PNAS	108	11	4352-4357	10.1073/pnas.1016106108
Azolla filiculoides	azofi	19701	Polypodiopsida, Salviniales	ftp://ftp.fernbase.org/Azolla_filiculoides/	v1.1	C:73.7%[S:65.8%,D:7.9%],F:6.1%,M:20.2%,n:1614	Li et al.	Fern genomes elucidate land plant evolution and cyanobacterial symbioses	2018	Nature Plants	4		460-472	10.1038/s41477-018-0188-8
Betula pendula	betpe	28088	Angiosperm, eudicot, Eurosids I, Fagales	https://www.hardwoodgenomics.org/Genome-assembly/2986212	Bpev01	C:93.4%[S:91.4%,D:2.0%],F:3.4%,M:3.2%,n:1614	Salojärvi et al.	Genome sequencing and population genomic analyses provide insights into the adaptive landscape of silver birch	2017	Nature Genetics		49	904-912	10.1038/ng.3862
Beta vulgaris	betvu	26923	Angiosperm, eudicot, Core Eudicods, Caryophyllales	http://bvseq.molgen.mpg.de/Genome/Download/RefBeet-1.2/	v1.2	C:97.6%[S:96.7%,D:0.9%],F:1.3%,M:1.1%,n:1614	Dohm et al.	The genome of the recently domesticated crop plant sugar beet (Beta vulgaris)	2013	Nature	505		546-549	10.1038/nature12817
Brachypodium distachyon	bradi	33372	Angiosperm, monocot, Commelinids, Poales	https://phytozome.jgi.doe.gov/pz/portal.html#!info?alias=Org_Bdistachyon	v3.1	C:98.8%[S:97.5%,D:1.3%],F:0.4%,M:0.8%,n:1614	The International Brachypodium Initiative	Genome sequencing and analysis of the model grass Brachypodium distachyon	2010	Nature	463		763-768	10.1038/nature08747
Brassica napus	brana	101040	Angiosperm, eudicot, Eurosids II, Brassicales	www.genoscope.cns.fr/brassicanapus/data/	v5	C:97.7%[S:7.0%,D:90.7%],F:0.4%,M:1.9%,n:1614	Chalhoub et al.	Early allopolyploid evolution in the post-Neolithic Brassica napus oilseed genome	2014	Science	345	6199	950-953	10.1126/science.1253435
Brassica oleracea	braol	59215	Angiosperm, eudicot, Eurosids II, Brassicales	http://plants.ensembl.org/Brassica_oleracea/Info/Index	BOL	C:94.5%[S:80.7%,D:13.8%],F:1.2%,M:4.3%,n:1614	Liu et al.	The Brassica oleracea genome reveals the asymmetrical evolution of polyploid genomes	2014	Nature Communications	5		3930	10.1038/ncomms4930
Brassica rapa	brara	40478	Angiosperm, eudicot, Eurosids II, Brassicales	https://phytozome.jgi.doe.gov/pz/portal.html#!info?alias=Org_BrapaFPsc	v1.3	C:96.6%[S:84.0%,D:12.6%],F:1.9%,M:1.5%,n:1614	Wang et al.	The genome of the mesopolyploid crop species Brassica rapa	2011	Nature Genetics	43		1035-1039	10.1038/ng.919
Cajanus cajan	cajca	48680	Angiosperm, eudicot, Eurosids I, Fabales	http://gigadb.org/dataset/100028	v5	C:90.4%[S:86.8%,D:3.6%],F:5.2%,M:4.4%,n:1614	Varshney et al.	Draft genome sequence of pigeonpea (Cajanus cajan), an orphan legume crop of resource-poor farmers	2011	Nature Biotechnology	30		83-89	10.1038/nbt.2022
Camelina sativa	camsa	82569	Angiosperm, eudicot, Eurosids II, Brassicales	https://www.ncbi.nlm.nih.gov/genome/?term=Camelina+sativa	Cs	C:99.5%[S:2.0%,D:97.5%],F:0.2%,M:0.3%,n:1614	Kagale et al.	The emerging biofuel crop Camelina sativa retains a highly undifferentiated hexaploid genome structure	2014	Nature Communications	5		3706	10.1038/ncomms4706
Camellia sinensis	camsi	33932	Angiosperm, eudicot, Asterids, Ericales	http://tpia.teaplant.org/download.html	v2	C:76.1%[S:68.7%,D:7.4%],F:11.6%,M:12.3%,n:1614	Xia et al.	The tea plant reference genome and improved gene annotation using long-read and paired-end sequencing data	2019	Scientific Data	6		122	10.1038/s41597-019-0127-1
Cannabis sativa	cansa	25262	Angiosperm, eudicot, Eurosids I, Rosales	https://www.ncbi.nlm.nih.gov/genome/?term=Cannabis%20sativa	cs10	C:95.1%[S:88.5%,D:6.6%],F:0.7%,M:4.2%,n:1614	van Bakel et al.	The draft genome and transcriptome of Cannabis sativa	2011	Genome Biology	12		R102	10.1186/gb-2011-12-10-r102
Capsicum annuum glabriusculum	capan	34476	Angiosperm, eudicot, Asterids, Solananes	ftp://ftp.solgenomics.net/genomes/Capsicum_annuum/C.annuum_glabriusculum/	v2.0	C:78.5%[S:75.5%,D:3.0%],F:10.6%,M:10.9%,n:1614	Qin et al.	Whole-genome sequencing of cultivated and wild peppers provides insights into Capsicum domestication and specialization	2014	PNAS	111	14	5135-5140	10.1073/pnas.1400975111
Capsella grandiflora	capgr	24800	Angiosperm, eudicot, Eurosids II, Brassicales	https://phytozome.jgi.doe.gov/pz/portal.html#!info?alias=Org_Cgrandiflora	v1.1	C:94.9%[S:94.4%,D:0.5%],F:2.8%,M:2.3%,n:1614	Slotte et al.	The Capsella rubella genome and the genomic consequences of rapid mating system evolution	2013	Nature Genetics	45		831-835	10.1038/ng.2669
Capsella rubella	capru	26521	Angiosperm, eudicot, Eurosids II, Brassicales	https://phytozome.jgi.doe.gov/pz/portal.html#!info?alias=Org_Crubella	v1.0	C:95.9%[S:94.4%,D:1.5%],F:2.2%,M:1.9%,n:1614	Slotte et al.	The Capsella rubella genome and the genomic consequences of rapid mating system evolution	2013	Nature Genetics	45		831-835	10.1038/ng.2669
Carica papaya	carpa	27744	Angiosperm, eudicot, Eurosids II, Brassicales	https://phytozome.jgi.doe.gov/pz/portal.html#!info?alias=Org_Cpapaya	v0.4 asgpb.mhpcc.hawaii.edu/papaya/	C:66.1%[S:65.3%,D:0.8%],F:18.7%,M:15.2%,n:1614	Ming et al.	The draft genome of the transgenic tropical fruit tree papaya (Carica papaya Linnaeus)	2008	Nature	452		991-996	10.1038/nature06856
Chara braunii	chabr	35665	Charophyta, Charophyceae, Charales	https://www.ncbi.nlm.nih.gov/genome/?term=chara%20braunii	Cbr_1.0	C:80.6%[S:69.1%,D:11.5%],F:3.1%,M:16.3%,n:1519	Nishiyama et al.	The Chara Genome: Secondary Complexity and Implications for Plant Terrestrialization	2018	Cell	174		448-464	10.1016/j.cell.2018.06.033
Chenopodium quinoa	chequ	44613	Angiosperm, eudicot, Core Eudicots, Caryophyllales	https://phytozome.jgi.doe.gov/pz/portal.html#!info?alias=Org_Cquinoa_er	v1.0	C:94.9%[S:27.4%,D:67.5%],F:2.5%,M:2.6%,n:1614	Jarvis et al.	The genome of Chenopodium quinoa	2017	Nature	542		307-312	10.1038/nature21370
Chlamydomonas reinhardtii	chlre	17744	Chlorophyta, Chlorophyceae, Chlamydomonodales	https://phytozome.jgi.doe.gov/pz/portal.html#!info?alias=Org_Creinhardtii	v5.5	C:98.9%[S:98.2%,D:0.7%],F:0.3%,M:0.8%,n:1519	Merchant et al.	The Chlamydomonas genome reveals the evolution of key animal and plant functions	2007	Science	318		245-250	10.1126/science.1143609
Cicer arietinum	cicar	28269	Angiosperm, eudicot, Eurosids I, Fabales	https://legumeinfo.org/data/public/Cicer_arietinum/	-	C:90.8%[S:88.9%,D:1.9%],F:5.1%,M:4.1%,n:1614	Varshney et al.	Draft genome sequence of chickpea (Cicer arietinum) provides a resource for trait improvement	2013	Nature Biotechnology	31		240-246	10.1038/nbt.2491
Citrus clementina	citcl	23919	Angiosperm, eudicot, Eurosids II, Sapindales	https://www.ncbi.nlm.nih.gov/genome/?term=AMZM00000000	v1.0	C:93.0%[S:91.8%,D:1.2%],F:2.9%,M:4.1%,n:1614	Wu et al.	Sequencing of diverse mandarin, pummelo and orange genomes reveals complex history of admixture during citrus domestication	2014	Nature Biotechnology	32		656-662	10.1038/nbt.2906
Citrullus lanatus	citla	23291	Angiosperm, eudicot, Eurosids I, Cucurbitales	ftp://www.icugi.org/pub/genome/watermelon/97103/v1/	v1.0	C:83.0%[S:81.5%,D:1.5%],F:9.4%,M:7.6%,n:1614	Guo et al.	The draft genome of watermelon (Citrullus lanatus) and resequencing of 20 diverse accessions	2013	Nature Genetics	45		51-58	10.1038/ng.2470
Citrus sinensis	citsi	29406	Angiosperm, eudicot, Eurosids II, Sapindales	http://citrus.hzau.edu.cn/orange/download/index.php	v2	C:95.6%[S:94.1%,D:1.5%],F:2.8%,M:1.6%,n:1614	Xu et al.	The draft genome of sweet orange (Citrus sinensis)	2012	Nature Genetics	45		59-66	10.1038/ng.2472
Coffea canephora	cofca	25549	Angiosperm, eudicot, Asterids, Gentianales	http://coffee-genome.org/download	-	C:94.2%[S:92.9%,D:1.3%],F:3.8%,M:2.0%,n:1614	Denoeud et al.	The Coffee Genome Provides Insight into Convergent Evolution of Caffeine Biosynthesis	2014	Science	345	6201	1181-1184	10.1126/science.1255274
Corchorus capsularis	corca	29200	Angiosperm, eudicot, Eurosids II, Malvales	https://www.ncbi.nlm.nih.gov/genome/46591	CCACVL1_1.0	C:88.5%[S:86.6%,D:1.9%],F:4.3%,M:7.2%,n:1614	Islam et al.	Comparative genomics of two jute species and insight into fibre biogenesis	2017	Nature Plants	3		16223	10.1038/nplants.2016.223
Corchorus olitorius	corol	35498	Angiosperm, eudicot, Eurosids II, Malvales	https://www.ncbi.nlm.nih.gov/genome/46639	COLO4_1.0	C:82.8%[S:80.5%,D:2.3%],F:6.9%,M:10.3%,n:1614	Islam et al.	Comparative genomics of two jute species and insight into fibre biogenesis	2017	Nature Plants	3		16223	10.1038/nplants.2016.223
Coccomyxa sp. C169	covsu	9629	Chlorophyta, Chlorophyceae, Chlorococcales	https://phytozome.jgi.doe.gov/pz/portal.html#!info?alias=Org_CsubellipsoideaC_169	v2.0	C:96.6%[S:95.9%,D:0.7%],F:0.9%,M:2.5%,n:1519	Blanc et al.	The genome of the polar eukaryotic microalga Coccomyxa subellipsoidea reveals traits of cold adaptation	2012	Genome Biology	13		R39	10.1186/gb-2012-13-5-r39
Cucumis melo	cucme	27427	Angiosperm, eudicot, Eurosids I, Cucurbitales	https://melonomics.net/files/Genome/	V3.5	C:80.1%[S:79.2%,D:0.9%],F:10.1%,M:9.8%,n:1614	Garcia-Mas et al.	The genome of melon (Cucumis melo L.)	2012	PNAS	109	29	11872-11877	10.1073/pnas.1205415109
Cucumis sativus	cucsa	18738	Angiosperm, eudicot, Eurosids I, Cucurbitales	https://www.ncbi.nlm.nih.gov/genome/?term=ACHR00000000	ASM407v2	C:98.5%[S:97.6%,D:0.9%],F:0.5%,M:1.0%,n:1614	Huang et al.	The genome of the cucumber, Cucumis sativus L.	2009	Nature Genetics	41		1275-1281	10.1038/ng.475
Cyanidioschyzon merolae	cyame	4998	Rhodophyta, Cyanidiophyceae, Cyanidiales	https://plants.ensembl.org/Cyanidioschyzon_merolae/Info/Index	ASM9120v1	C:53.2%[S:51.0%,D:2.2%],F:0.6%,M:46.2%,n:1519	Matsuzaki et al.	Genome sequence of the ultrasmall unicellular red alga Cyanidioschyzon merolae 10D.	2004	Nature	428		653-657	10.1038/nature02398
Cyanophora paradoxa	cyapa	24702	Glaucophyta, Glaucophyceae, Glaucocystales	http://cyanophora.rutgers.edu/cyanophora/		C:62.6%[S:59.2%,D:3.4%],F:3.4%,M:34.0%,n:1519	Price et al.	Cyanophora paradoxa genome elucidates origin of photosynthesis in algae and plants	2012	Science	335	6070	843-847	10.1126/science.1213561
Daucus carota	dauca	32113	Angiosperm, eudicot, Asterids, Apiales	https://phytozome.jgi.doe.gov/pz/portal.html#!info?alias=Org_Dcarota	v2.0	C:85.4%[S:81.7%,D:3.7%],F:6.1%,M:8.5%,n:1614	Iorizzo et al.	A high-quality carrot genome assembly provides new insights into carotenoid accumulation and asterid genome evolution	2016	Nature Genetics	48		657-666	10.1038/ng.3565
Dendrobium officinale/catenatum	denof	23131	Angiosperm, monocot, Asparagales	https://www.ncbi.nlm.nih.gov/genome/?term=dendrobium%20officinale	v1	C:92.3%[S:89.8%,D:4.1%],F:4.1%,M:3.6%,n:1614	Yan et al.	The Genome of Dendrobium officinale Illuminates the Biology of the Important Traditional Chinese Orchid Herb	2015	Molecular Plant	8	6	922-934	10.1016/j.molp.2014.12.011
Dunaliella salina	dunsa	16697	Chlorophyta, Chlorophyceae, Chlamydomonadales	https://phytozome.jgi.doe.gov/pz/portal.html#!info?alias=Org_Dsalina	v1.0	C:81.8%[S:80.3%,D:1.5%],F:7.0%,M:11.2%,n:1519	Polle et al.	Draft Nuclear Genome Sequence of the Halophilic and Beta-Carotene-Accumulating Green Alga Dunaliella salina Strain CCAP19/18	2017	Genome Announcements	5	43	e01105-17	10.1128/genomeA.01105-17
Ectocarpus siliculosus	ectsi	15886	Heterokontophyta, Phaeophyceae, Ectocarpales	https://bioinformatics.psb.ugent.be/gdb/ectocarpus/	Ectsi_prot_LATEST.tfa.gz	C:98.0%[S:98.0%,D:0.0%],F:2.0%,M:0.0%,n:100	Cock et al.	The Ectocarpus genome and the independent evolution of multicellularity in brown algae	2010	Nature	465		617-621	10.1038/nature09016
Elaeis guineensis	elagu	26295	Angiosperm, monocot, Commelinids, Arecales	https://www.ncbi.nlm.nih.gov/genome/2669	EG5	C:98.5%[S:92.5%,D:6.0%],F:0.5%,M:1.0%,n:1614	Singh et al.	Oil palm genome sequence reveals divergence of interfertile species in Old and New worlds	2013	Nature	500		335-339	10.1038/nature12309
Eucalyptus grandis	eucgr	36323	Angiosperm, eudicot, Eurosids II, Myrtales	https://phytozome.jgi.doe.gov/pz/portal.html#!info?alias=Org_Egrandis	V2.0	C:93.9%[S:88.9%,D:5.0%],F:3,5%,M:2.6%,n:1614	Bartholomé et al.	High‐resolution genetic maps of Eucalyptus improve Eucalyptus grandis genome assembly	2014	New Phytologist	206	4	1283-1296	10.1111/nph.13150
Eutrema salsugineum	eutsa	26338	Angiosperm, eudicot, Eurosids II, Brassicales	https://phytozome.jgi.doe.gov/pz/portal.html#!info?alias=Org_Esalsugineum	v1.0	C:98.7%[S:97.1%,D:1.6%],F:0.7%,M:0.6%,n:1614	Yang et al.	The Reference Genome of the Halophytic Plant Eutrema salsugineum	2013	Frontiers in Plant Sciences	4		46	10.3389/fpls.2013.00046
Fragaria vesca	frave	32806	Angiosperm, eudicot, Eurosids I, Rosales	https://phytozome.jgi.doe.gov/pz/portal.html#!info?alias=Org_Fvesca	v1.1	C:88.5%[S:86.6%,D:1.9%],F:5.0%,M:6.5%,n:1614	Shulaev et al.	The genome of woodland strawberry (Fragaria vesca)	2010	Nature Genetics	43		109-116	10.1038/ng.740
Genlisea aurea	genau	17684	Angiosperm, eudicot, Asterids, Lamiales	https://www.ncbi.nlm.nih.gov/genome/?term=PRJNA208769	v1.0	C:70.4%[S:69.3%,D:1.1%],F:16.7%,M:12.9%,n:1614	Leushkin et al.	The miniature genome of a carnivorous plant Genlisea aurea contains a low number of genes and short non-coding sequences	2013	BMC Genomics	14		476	10.1186/1471-2164-14-476
Ginkgo biloba	ginbi	41840	Gymnosperm, Ginkgoopsida, Ginkgoales	http://gigadb.org/dataset/view/id/100209	v1.0	C:60.0%[S:54.7%,D:5.3%],F:11.4%,M:28.6%,n:1614	Guan et al.	Draft genome of the living fossil Ginkgo biloba	2016	GigaScience	5		49	10.1186/s13742-016-0154-1
Glycine max	glyma	55967	Angiosperm, eudicot, Eurosids I, Fabales	https://phytozome.jgi.doe.gov/pz/portal.html#!info?alias=Org_Gmax	v1	C:99.5%[S:42.4%,D:57.1%],F:0.4%,M:0.1%,n:1614	Schmutz et al.	Genome sequence of the palaeopolyploid soybean	2010	Nature	463		178-183	10.1038/nature08670
Glycyrrhiza uralensis	glyur	34445	Angiosperm, eudicot, Eurosids I, Fabales	http://ngs-data-archive.psc.riken.jp/Gur-genome/download.pl	release 1	C:94.3%[S:91.3%,D:3.0%],F:3.1%,M:2.6%,n:1614	Mochida et al.	Draft genome assembly and annotation of Glycyrrhiza uralensis, a medicinal legume	2017	The Plant Journal	89	2	181-194	10.1111/tpj.13385
Gnetum montanum	gnemo	27491	Gymnosperm, Gnetopsida, Gnetales	https://treegenesdb.org/FTP/Genomes/Gnmo/	v1.0	C:83.8%[S:79.6%,D:4.2%],F:4.3%,M:11.9%,n:1614	Wan et al.	A genome for gnetophytes and early evolution of seed plants	2018	Nature Plants	4		82-89	10.1038/s41477-017-0097-2
Gossypium raimondii	gosra	37505	Angiosperm, eudicot, Eurosids II, Malvales	https://www.cottongen.org/analysis/50	v2.1	C:98.9%[S:91.9%,D:7.0%],F:0.6%,M:0.5%,n:1614	Paterson et al.	Repeated polyploidization of Gossypium genomes and the evolution of spinnable cotton fibres	2012	Nature	492		423-427	10.1038/nature11798
Helianthus annuus	helan	44144	Angiosperm, Eudicot, Asterids, Asterales	https://www.sunflowergenome.org/annotations-data/	v1	C:58.4%[S:47.9%,D:10.5%],F:14.1%,M:27.5%,n:1614	Badouin et al.	The sunflower genome provides insights into oil metabolism, flowering and Asterid evolution	2017	Nature	546		148-152	10.1038/nature22380
Hordeum vulgare	horvu	34068	Angiosperm, monocot, Commelinids, Poales	https://plants.ensembl.org/Hordeum_vulgare/Info/Index	IBSC_v2	C:77.3%[S:72.7%,D:4.6%],F:3.4%,M:19.3%,n:1614	Mascher et al.	A chromosome conformation capture ordered sequence of the barley genome	2017	Nature	544		427-433	10.1038/nature22043
Humulus lupulus	humlu	34352	Angiosperm, eudicot, Eurosids I, Rosales	http://hopbase.cgrb.oregonstate.edu/resources	v1.1	C:79.8%[S:71.4%,D:8.4%],F:10.3%,M:9.9%,n:1614	Natsume et al.	The Draft Genome of Hop (Humulus lupulus), an Essence for Brewing	2015	Plant & Cell Physiology	56	3	428-441	10.1093/pcp/pcu169
Ipomoea nil	iponi	35151	Angiosperm, Eudicot, Asterids, Solanales	https://www.ncbi.nlm.nih.gov/genome/?term=txid35883[orgn]	Asagao_1.	C:99.3%[S:94.2%,D:5.1%],F:0.1%,M:0.6%,n:1614	Hoshino et al.	Genome sequence and analysis of the Japanese morning glory Ipomoea nil	2016	Nature Communications	7		13295	10.1038/ncomms13295
Jatropha curcas	jatcu	29713	Angiosperm, eudicot, Eurosids I, Malpighiales	http://jcdb.xtbg.ac.cn/index.php?m=Download&a=download	v1.0	C:99.6%[S:68.6%,D:31.0%],F:0.1%,M:0.3%,n:1614	Wu et al.	Integrated genome sequence and linkage map of physic nut (Jatropha curcas L.), a biodiesel plant	2015	The Plant Journal	81	5	810-821	10.1111/tpj.12761
Juglans regia	jugre	30671	Angiosperm, eudicot, Eurosids I, Fagales	https://treegenesdb.org/FTP/Genomes/Jure/v1.1/	v1.1	C:85.2%[S:77.7%,D:7.5%],F:3.7%,M:11.1%,n:1614	Martinez-Garcia et al.	The walnut (Juglans regia) genome sequence reveals diversity in genes coding for the biosynthesis of non-structural polyphenols	2015	The Plant Journal	87	5	507-32	10.1111/tpj.13207
Kalanchoe fedtschenkoi	kalfe	30964	Angiosperm, eudicot, Core Eudicots, Saxifragales	https://phytozome.jgi.doe.gov/pz/portal.html#!info?alias=Org_Kfedtschenkoi	v1.1	C:92.7%[S:85.6%,D:7.1%],F:4.4%,M:2.9%,n:1614	Yang et al.	The Kalanchoë genome provides insights into convergent evolution and building blocks of crassulacean acid metabolism	2017	Nature Communications	8		1899	10.1038/s41467-017-01491-7
Klebsormidium nitens	kleni	17207	Charophyta, Klebsormidiophyceae, Klebsormidiales	http://www.plantmorphogenesis.bio.titech.ac.jp/~algae_genome_project/klebsormidium/	v1.1	C:93.9%[S:92.2%,D:1.7%],F:0.3%,M:5.8%,n:1519	Hori et al.	Klebsormidium flaccidum genome reveals primary factors for plant terrestrial adaptation	2014	Nature Communications	5		3978	10.1038/ncomms4978 (2014)
Leersia perrieri	leepe	29078	Angiosperm, monocot, Commelinids, Poales	http://plants.ensembl.org/Leersia_perrieri/Info/Index	v1.4	C:91.3%[S:89.4%,D:1.9%],F:3.7%,M:5.0%,n:1614	Stein et al.	Genomes of 13 domesticated and wild rice relatives highlight genetic conservation, turnover and innovation across the genus Oryza	2018	Nature Genetics	50		285-296	10.1038/s41588-018-0040-0
Lepidium meyenii	lepme	96417	Angiosperm, eudicot, Eurosids II, Brassicales	http://www.herbal-genome.cn/	v2016_05_02	C:97.4%[S:7.6%,D:89.8%],F:0.3%,M:2-3%,n:1614	Zhang et al.	Genome of Plant Maca (Lepidium meyenii) Illuminates Genomic Basis for High-Altitude Adaptation in the Central Andes	2016	Molecular Plant	9	7	1066-1077	10.1016/j.molp.2016.04.016
Linum usitatissimum	linus	43469	Angiosperms, eudicot, Eurosids I, Malpighiales	https://phytozome.jgi.doe.gov/pz/portal.html#!info?alias=Org_Lusitatissimum	v1.0	C:94.8%[S:36.6%,D:58.2%],F:2.3%,M:2.9%,n:1614	Wang et al.	The genome of flax (Linum usitatissimum) assembled de novo from short shotgun sequence reads	2012	The Plant Journal	72	3	461-473	10.1111/j.1365-313X.2012.05093.x
Lotus japonicus	lotja	39703	Angiosperm, eudicot, Eurosids I, Fabales	ftp://ftp.kazusa.or.jp/pub/lotus/lotus_r3.0/	v3.0	C:79.4%[S:71.0%,D:8.4%],F:11.6%,M:9.0%,n:1614	Sato et al.	Genome structure of the legume	2008	DNA Research	15		227-239	10.1093/dnares/dsn008
Lupinus angustifolius	lupan	33886	Angiosperm, eudicot, Eurosids I, Fabales	https://www.ncbi.nlm.nih.gov/genome/?term=Lupinus+angustifolius	v1	C:99.2%[S:83.7%,D:15.5%],F:0.2%,M:0.6%,n:1614	Hane et al.	A comprehensive draft genome sequence for lupin (Lupinus angustifolius), an emerging health food: insights into plant-microbe interactions and legume evolution		Plant Biotechnology Journal	15	3	318-330	10.1111/pbi.12615
Malus domestica	maldo	47822	Angiosperm, eudicot, Eurosids I, Rosales	https://www.ncbi.nlm.nih.gov/genome/?term=malus+domestica	v1.0	C:91.0%[S:54.5%,D:36.5%],F:3.8%,M:5.2%,n:1614	Daccord et al.	High-quality de novo assembly of the apple genome and methylome dynamics of early fruit development	2017	Nature Genetics	49		1099-1106	10.1038/ng.3886
Manihot esculenta	manes	33027	Angiosperm, eudicot, Eurosids I, Malpighiales	https://www.ncbi.nlm.nih.gov/genome/?term=manihot+esculenta	v6	C:95.6%[S:89.8%,D:5.8%],F:2.9%,M:1.5%,n:1614	Wang et al.	Cassava genome from a wild ancestor to cultivated varieties	2014	Nature Communications	5		5110	10.1038/ncomms6110
Marchantia polymorpha	marpo	19286	Marchantiophyta, Marchantiopsida, Marchantiales	https://phytozome.jgi.doe.gov/pz/portal.html#!info?alias=Org_Mpolymorpha	v3.1	C:87.5%[S:85.8%,D:1.7%],F:1.2%,M:11.3%,n:1614	Bowman et al.	Insights into Land Plant Evolution Garnered from the Marchantia polymorpha Genome	2017	Cell	171	2	287-304.e15	10.1016/j.cell.2017.09.030
Medicago truncatula	medtr	50417	Angiosperm, eudicot, Eurosids I, Fabales	https://www.ncbi.nlm.nih.gov/genome/?term=APNO00000000	v4.0	C:96.7%[S:91.2%,D:5.5%],F:1.0%,M:2.3%,n:1614	Young et al.	The Medicago genome provides insight into the evolution of rhizobial symbioses	2011	Nature	480		520-524	10.1038/nature10625
Mimulus guttatus/Erythranthe guttata	mimgu	28137	Angiosperm, eudicot, Asterids, Lamiales	https://phytozome.jgi.doe.gov/pz/portal.html#!info?alias=Org_Mguttatus	v2.0	C:97.0%[S:93.2%,D:3.8%],F:1.7%,M:1.3%,n:1614	Hellsten et al.	Fine-scale variation in meiotic recombination in Mimulus inferred from population shotgun sequencing	2013	PNAS	110	48	19478-19482	10.1073/pnas.1319032110
Momordica charantia	momch	19431	Angiosperm, eudicot, Eurosids I, Cucurbitales	https://www.ncbi.nlm.nih.gov/genome/12860	v1	C:97.1%[S:95.6%,D:1.5%],F:1.5%,M:1.4%,n:1614	Urasaki et al.	Draft genome sequence of bitter gourd (Momordica charantia), a vegetable and medicinal plant in tropical and subtropical regions	2017	DNA Research	24	1	51-58	10.1093/dnares/dsw047
Morus notabilis	morno	21636	Angiosperm, eudicot, Eurosids I, Rosales	https://www.ncbi.nlm.nih.gov/genome/?term=morus+notabilis	ASM41409v2	C:98.2%[S:95.0%,D:3.2%],F:1.2%,M:0.6%,n:1614	He et al.	Draft genome sequence of the mulberry tree Morus notabilis	2013	Nature Communications	4		2445	10.1038/ncomms3445
Musa acuminata	musac	35276	Angiosperm, monocot, Commelinids, Zingiberales	http://banana-genome-hub.southgreen.fr/download	v2	C:98.2%[S:93.7%,D:4.5%],F:1.1%,M:0.7%,n:1614	D'Hont et al.	The banana (Musa acuminata) genome and the evolution of monocotyledonous plants	2012	Nature	488		213-217	10.1038/nature11241
Nelumbo nucifera	nelnu	23989	Angiosperm, eudicot, Basal Eucidocts, Proteales	https://www.ncbi.nlm.nih.gov/genome/?term=nelumbo	v1.1	C:98.8%[S:93.8%,D:5.0%],F:0.7%,M:%,n:1614	Ming et al.	Genome of the long-living sacred lotus (Nelumbo nucifera Gaertn.)	2013	Genome Biology	14		R41	10.1186/gb-2013-14-5-r41
Nicotiana attenuata	nicat	34094	Angiosperm, Eudicot, Asterids, Solanales	https://www.ncbi.nlm.nih.gov/genome/?term=nicotiana+attenuata%5Borgn%5D	NIATTr2	C:99.4%[S:97.2%,D:2.2%],F:0.3%,M:0.3%,n:1614	Brockmöller et al.	Nicotiana attenuata Data Hub (NaDH): an integrative platform for exploring genomic, transcriptomic and metabolomic data in wild tobacco	2017	BMC Genomics	18		79	10.1186/s12864-016-3465-9
Nicotiana benthamiana	nicbe	57140	Angiosperm, Eudicot, Asterids, Solanales	ftp://ftp.solgenomics.net/genomes/Nicotiana_benthamiana/annotation/Niben101/	v1.01	C:88.8%[S:50.3%,D:38.5%],F:5.9%,M:5.3%,n:1614	Bombarely et al.	A draft genome sequence of Nicotiana benthamiana to enhance molecular plant-microbe biology research	2012	Molecular Plant-Microbe Interactions	25	12	1523-1530	10.1094/MPMI-06-12-0148-TA
Nicotiana sylvestris	nicsy	33677	Angiosperm, eudicot, Asterids, Solananes	https://www.ncbi.nlm.nih.gov/genome/?term=nicotiana%20sylvestris	GCA_000393655.1	C:96.6%[S:94.7%,D:1.9%],F:2.9%,M:0.5%,n:1614	Sierro et al.	Reference genomes and transcriptomes of Nicotiana sylvestris and Nicotiana tomentosiformis	2013	Genome Biology	14		R60	10.1186/gb-2013-14-6-r60
Nicotiana tabacum	nicta	68677	Angiosperm, Eudicot, Asterids, Solanales	ftp://ftp.solgenomics.net/genomes/Nicotiana_tabacum/edwards_et_al_2017/annotation/	v4.5	C:95.4%[S:25.7%,D:69.7%],F:2.9%,M:1.7%,n:1614	Edwards et al.	A reference genome for Nicotiana tabacum enables map-based cloning of homeologous loci implicated in nitrogen utilization efficiency	2017	BMC Biology	18		448	10.1186/s12864-017-3791-6
Olea europaea	oleeu	50684	Angiosperm, eudicot, Asterids, Lamiales	https://treegenesdb.org/FTP/Genomes/Oleu/v1.0/	v1.0	C:74.8%[S:66.3%,D:8.5%],F:9.2%,M:16.0%,n:1614	Cruz et al.	Genome sequence of the olive tree, Olea europaea	2016	GigaScience	5		29	10.1186/s13742-016-0134-5
Oropetium thomaeum	oroth	28410	Angiosperm, monocot, Commelinids, Poales	https://phytozome.jgi.doe.gov/pz/portal.html#!info?alias=Org_Othomaeum	v1.0	C:71.6%[S:69.3%,D:2.3%],F:13.9%,M:14.5%,n:1614	VanBuren et al.	Single-molecule sequencing of the desiccation-tolerant grass Oropetium thomaeum	2015	Nature	527		508-511	10.1038/nature15714
Oryza rufipogon	oryru	35387	Angiosperm, monocot, Commelinids, Poales	http://plants.ensembl.org/Oryza_rufipogon/Info/Index	OR_W1943	C:93.0%[S:91.4%,D:1.6%],F:2.5%,M:4.5%,n:1614	Stein et al.	Genomes of 13 domesticated and wild rice relatives highlight genetic conservation, turnover and innovation across the genus Oryza	2018	Nature Genetics	50		285-296	10.1038/s41588-018-0040-0
Oryza sativa ssp. japonica	orysa	42189	Angiosperm, monocot, Commelinids, Poales	http://rice.plantbiology.msu.edu/pub/data/Eukaryotic_Projects/o_sativa/annotation_dbs/pseudomolecules/	v7.0	C:91.7%[S:89.5%,D:2.2%],F:4.9%,M:3.4%,n:1614	Kawahara et al.	Improvement of the Oryza sativa Nipponbare reference genome using next generation sequence and optical map data	2013	Rice	6		4	10.1186/1939-8433-6-4
Ostreococcus lucimarinus	ostlu	7796	Chlorophyta, Prasinophyceae, Mamiellales	https://phytozome.jgi.doe.gov/pz/portal.html#!info?alias=Org_Olucimarinus	v2	C:97.5%[S:91.6%,D:5.9%],F:1.3%,M:1.2%,n:1614	Palenik et al.	The tiny eukaryote Ostreococcus provides genomic insights into the paradox of plankton speciation	2007	PNAS	104	18	7705-7710	10.1073/pnas.0611046104
Papaver somniferum	papso	62932	Angiosperm, eudicot, Basal Eucidocts, Ranunculales	https://www.ncbi.nlm.nih.gov/genome/?term=papaver	v1.0	C:98.7%[S:18.8%,D:79.9%],F:0.3%,M:1.0%,n:1614	Guo et al.	The opium poppy genome and morphinan production	2018	Science	362	6412	343-347	10.1126/science.aat4096
Petunia axillaris	petax	32907	Angiosperm, eudicot, Asterids, Solananes	ftp://ftp.solgenomics.net/genomes/Petunia_axillaris/	v1.6.2	C:91.5%[S:88.6%,D:2.9%],F:6.4%,M:2.1%,n:1614	Bombarely et al.	Insight into the evolution of the Solanaceae from the parental genomes of Petunia hybrida	2016	Nature Plants	2		16074	10.1038/nplants.2016.74
Petunia inflata	petin	36684	Angiosperm, eudicot, Asterids, Solananes	ftp://ftp.solgenomics.net/genomes/Petunia_inflata/annotation/	v1.0.1	C:88.7%[S:83.0%,D:5.7%],F:7.1%,M:4.2%,n:1614	Bombarely et al.	Insight into the evolution of the Solanaceae from the parental genomes of Petunia hybrida	2016	Nature Plants	2		16074	10.1038/nplants.2016.74
Phalaenopsis equestris	phaeq	20081	Angiosperm, monocot, Asparagales	https://www.ncbi.nlm.nih.gov/genome/?term=phalaenopsis+equestris	v1	C:94.3%[S:91.9%,D:2.4%],F:2.7%,M:3.0%,n:1614	Cai et al.	The genome sequence of the orchid Phalaenopsis equestris	2014	Nature Genetics	47		65-72	10.1038/ng.3149
Phaseolus vulgaris	phavu	32720	Angiosperm, eudicot, Eurosids I, Fabales	https://plants.ensembl.org/Phaseolus_vulgaris/Info/Index	v1.0	C:96.5%[S:82.4%,D:14.1%],F:2.9%,M:0.6%,n:1614	Schmutz et al.	A reference genome for common bean and genome-wide analysis of dual domestications	2014	Nature Genetics	46		707-713	10.1038/ng.3008
Phoenix dactylifera	phoda	25698	Angiosperm, monocot, Commelinids, Arecales	https://www.ncbi.nlm.nih.gov/genome/?term=Phoenix+dactylifera	DPV01	C:92.9%[S:87.2%,D:5.7%],F:4.2%,M:2.9%,n:1614	Al-Mssallem et al.	Genome sequence of the date palm Phoenix dactylifera L	2013	Nature Communications	4		2274	10.1038/ncomms3274
Physcomitrella patens	phypa	32926	Bryophyta, Bryopsida, Funariales	https://phytozome.jgi.doe.gov/pz/portal.html#!info?alias=Org_Ppatens	v3.3	C:88.8%[S:72.9%,D:15.9%],F:1.4%,M:9.8%,n:1614	Lang et al.	The Physcomitrella patens chromosome-scale assembly reveals moss genome structure and evolution	2018	The Plant Journal	93	3	515-533	10.1111/tpj.13801
Picea abies	picab	66632	Gymnosperm, Pinopsida, Pinales	https://treegenesdb.org/FTP/Genomes/Paab/v1.0b/annotation/	v1.0b	C:28.1%[S:23.5%,D:4.6%],F:27.3%,M:44.6%,n:1614	Nystedt et al.	The Norway spruce genome sequence and conifer genome evolution	2013	Nature	497		579-584	10.1038/nature12211
Pinus taeda	pinta	36732	Gymnosperm, Pinopsida, Pinales	https://treegenesdb.org/FTP/Genomes/Pita/v2.01/annotation/	v2.01	C:8.4%[S:6.0%,D:2.4%],F:2.0%,M:89.6%,n:1614	Zimin et al.	An improved assembly of the loblolly pine mega-genome using long-read single-molecule sequencing	2017	GigaScience	6	1	1-4	10.1093/gigascience/giw016
Populus trichocarpa	poptr	41310	Angiosperm, eudicot, Eurosids I, Malpighiales	https://phytozome.jgi.doe.gov/pz/portal.html#!info?alias=Org_Ptrichocarpa	v3.0	C:98.2%[S:79.4%,D:18.8%],F:1.1%,M:0.7%,n:1614	Tuskan et al.	The Genome of Black Cottonwood, Populus trichocarpa (Torr. & Gray)	2006	Science	313	5793	1596-1604	10.1126/science.1128691
Porphyridium purpureum	porpu	8355	Rhodophyceae, Porphyridiophyceae, Porphyridiales	http://cyanophora.rutgers.edu/porphyridium/		C:61.8%[S:59.0%,D:2.8%],F:0.8%,M:37.4%,n:1519	Bhattacharya et al.	Genome of the red alga Porphyridium purpureum	2013	Nature Communications	4		1941	10.1038/ncomms2931
Prunus persica	prupe	26868	Angiosperm, eudicot, Eurosids I, Rosales	https://phytozome.jgi.doe.gov/pz/portal.html#!info?alias=Org_Ppersica	v2.1	C:99.2%[S:97.3%,D:1.9%],F:0.2%,M:0.6%,n:1614	International Peach Genome Initiative	The high-quality draft genome of peach (Prunus persica) identifies unique patterns of genetic diversity, domestication and genome evolution	2013	Nature Genetics	45	5	487-94	10.1038/ng.2586
Pseudotsuga menziesii	pseme	54687	Gymnosperm, Pinopsida, Pinales	http://pinegenome.org/pinerefseq/	v1.0	C:32.7%[S:27.1%,D:5.6%],F:16.9%,M:50.4%,n:1614	Neale et al.	The Douglas-Fir Genome Sequence Reveals Specialization of the Photosynthetic Apparatus in Pinaceae	2017	G3 (Bethesda)	7	9	3157-3167	10.1534/g3.117.300078
Punica granatum	pungr	29127	Angiosperm, eudicot, Eurosids II, Myrtales	https://www.ncbi.nlm.nih.gov/genome/13946	v1	C:84.4%[S:82.7%,D:1.7%],F:3.9%,M:11.7%,n:1614	Qin et al.	The pomegranate (Punica granatum L.) genome and the genomics of punicalagin biosynthesis	2017	The Plant Journal	91	6	1108-1128	10.1111/tpj.13625
Pyrus x bretschneideri	pyrbr	42369	Angiosperm, eudicot, Eurosids I, Rosales	http://gigadb.org/dataset/100083	v121010	C:83.6%[S:52.9%,D:30.7%],F:3.0%,M:13.4%,n:1614	Wu et al.	The genome of the pear (Pyrus bretschneideri Rehd.)	2013	Genome Research	23		396-408	10.1101/gr.144311.112
Quercus robur	quero	25808	Angiosperm, eudicot, Eurosids I, Fagales	https://treegenesdb.org/FTP/Genomes/Quro/v1.0/annotation/	v1.0	C:52.4%[S:49.1%,D:3.3%],F:12.3%,M:35.3%,n:1614	Plomion et al.	Oak genome reveals facets of long lifespan	2018	Nature Plants	4		440-452	10.1038/s41477-018-0172-3
Ricinus communis	ricco	31221	Angiosperm, eudicot, Eurosids I, Malpighiales	http://castorbean.jcvi.org/downloads.php	TIGR_castorWGS_release_0.1	C:92.1%[S:91.3%,D:0.8%],F:4.6%,M:3.3%,n:1614	Chan et al.	Draft genome sequence of the oilseed species Ricinus communis	2010	Nature Biotechnology	28		951–956	10.1038/nbt.1674
Rubus occidentalis	ruboc	27384	Angiosperm, eudicot, Eurosids I, Rosales	ftp://ftp.bioinfo.wsu.edu/species/Rubus_occidentalis/Rubus_occidentalis-genome.v1.0.a1/	v1.0a1	C:89.6%[S:86.9%,D:2.7%],F:2.7%,M:7.7%,n:1614	VanBuren et al.	A near complete, chromosome-scale assembly of the black raspberry (Rubus occidentalis) genome	2018	GigaScience	7	8		10.1093/gigascience/giy094
Salvinia cucullata	salcu	19779	Polypodiopsida, Salviniales	ftp://ftp.fernbase.org/Salvinia_cucullata/	v1.2	C:72.7%[S:68.3%,D:4.4%],F:4.5%,M:22.8%,n:1614	Li et al.	Fern genomes elucidate land plant evolution and cyanobacterial symbioses	2018	Nature Plants	4		460-472	10.1038/s41477-018-0188-8
Salvia miltiorrhiza	salmi	27986	Angiosperm, eudicot, Asterids, Lamiales	http://www.herbal-genome.cn/index.php?m=content&c=index&a=show&catid=100&id=63	?	C:72.7%[S:67.9%,D:4.8%],F:12.8%,M:14.5%,n:1614	Xu et al.	Analysis of the genome sequence of the medicinal plant Salvia miltiorrhiza	2016	Molecular Plant	9	6	949-952	10.1016/j.molp.2016.03.010
Selaginella moellendorffii	selmo	22285	Lycopodiophyta, Isoetopsida, Selaginellales	https://phytozome.jgi.doe.gov/pz/portal.html#!info?alias=Org_Smoellendorffii	v1.0	C:75.4%[S:68.5%,D:6.9%],F:6.8%,M:17.8%,n:1614	Banks et al.	The Selaginella genome identifies genetic changes associated with the evolution of vascular plants	2011	Science	332	6032	960-963	10.1126/science.1203810
Setaria italica	setit	38795	Angiosperm, monocot, Commelinids, Poales	http://foxtailmillet.genomics.org.cn/page/species/download.jsp	v2.3	C:92.0%[S:90.1%,D:1.9%],F:4.8%,M:3.2%,n:1614	Bennetzen et al.	Reference genome sequence of the model plant Setaria	2012	Nature Biotechnology	30		555-561	10.1038/nbt.2196
Solanum pennellii	solpe	41104	Angiosperm, eudicot, Asterids, Solananes	https://www.plabipd.de/project_spenn/start.ep	v2.0	C:97.2%[S:96.0%,D:1.2%],F:1.8%,M:1.0%,n:1614	Bolger et al.	The genome of the stress-tolerant wild tomato species Solanum pennellii	2014	Nature Genetics	46		1034-1038	10.1038/ng.3046
Solanum tuberosum	soltu	39028	Angiosperm, eudicot, Asterids, Solananes	https://phytozome.jgi.doe.gov/pz/portal.html#!info?alias=Org_Stuberosum	v4.03	C:74.1%[S:71.7%,D:2-4%],F:5.9%,M:20.0%,n:1614	Sharma et al.	Construction of reference chromosome-scale pseudomolecules for potato: integrating the potato genome with genetic and physical maps	2013	G3 (Bethesda)	3	11	2031-2047	10.1534/g3.113.007153
Solanum lycopersicum	solyc	33320	Angiosperm, eudicot, Asterids, Solananes	https://solgenomics.net/organism/Solanum_lycopersicum/genome	ITAG3.10	C:91.7%[S:90.8%,D:0.9%],F:4.5%,M:3.8%,n:1614	The Tomato Genome Consortium	The tomato genome sequence provides insights into fleshy fruit evolution	2012	Nature	485		635-641	10.1038/nature11119
Sorghum bicolor	sorbi	33528	Angiosperm, mmonocot, Commelinids, Poales	https://phytozome.jgi.doe.gov/pz/portal.html#!info?alias=Org_Sbicolor	v3.1	C:98.1%[S:96.0%,D:2.1%],F:0.9%,M:1.0%,n:1614	McCormick et al.	The Sorghum bicolor reference genome: improved assembly, gene annotations, a transcriptome atlas, and signatures of genome organization	2018	The Plant Journal	93	2	338-354	10.1111/tpj.13781
Spirodela polyrhiza	spipo	19604	Angiosperm, monocot, Alismatales	https://phytozome.jgi.doe.gov/pz/portal.html#!info?alias=Org_Spolyrhiza	v2	C:81.5%[S:80.4%,D:1.1%],F:11.5%,M:7.0%,n:1614	Wang et al.	The Spirodela polyrhiza genome reveals insights into its neotenous reduction fast growth and aquatic lifestyle	2014	Nature Communications	5		3311	10.1038/ncomms4311
Synechocystis sp. PCC 6803	synec	3162	Cyanophyta, Cyanophyceae, Chroococcales	https://www.ncbi.nlm.nih.gov/genome/13549?genome_assembly_id=174974	NC_017277.1	C:98.1%[S:97.8%,D:0.3%],F:0.3%,M:1.6%,n:773	Tajima et al.	Genomic structure of the cyanobacterium Synechocystis sp. PCC 6803 strain GT-S	2011	DNA Research	18	5	393-399	10.1093/dnares/dsr026
Tarenaya hassleriana	tarha	27396	Angiosperm, eudicot, Eurosids II, Brassicales	https://www.ncbi.nlm.nih.gov/genome/?term=Tarenaya+hassleriana	ASM46358v1	C:99.3%[S:91.8%,D:7.5%],F:0.4%,M:0.3%,n:1614	Cheng et al.	The Tarenaya hassleriana Genome Provides Insight into Reproductive Trait and Genome Evolution of Crucifers	2013	The Plant Cell	25	8	2813-2830	10.1105/tpc.113.113480
Theobroma cacao	theca	29379	Angiosperm, eudicot, Eurosids II, Malvales	http://www.cacaogenomedb.org/Tcacao_genome_v1.1	v1.1	C:99.4%[S:98.5%,D:0.9%],F:0.3%,M:0.3%,n:1614	Argout et al.	The genome of Theobroma cacao	2011	Nature Genetics	43		101-108	10.1038/ng.736
Thellungiella parvula	thepa	27132	Angiosperm, eudicot, Eurosids II, Brassicales	http://thellungiella.org/data/	v2.0	C:95.9%[S:93.3%,D:2.6%],F:1.9%,M:2.2%,n:1614	Dassanayake et al.	The genome of the extremophile crucifer Thellungiella parvula	2011	Nature Genetics	43		913-918	10.1038/ng.889
Triticum aestivum	triae	99386	Angiosperm, mmonocot, Commelinids, Poales	https://phytozome.jgi.doe.gov/pz/portal.html#!info?alias=Org_Taestivum_er	v2.2	C:85.6%[S:26.0%,D:59.6%],F:10.1%,M:4.3%,n:1614	International Wheat Genome Sequencing Consortium (IWGSC)	A chromosome-based draft sequence of the hexaploid bread wheat (Triticum aestivum) genome	2014	Science	354	6194	1257188	10.1126/science.1251788
Trifolium pratense	tripr	39817	Angiosperm, eudicot, Eurosids I, Fabales	https://phytozome.jgi.doe.gov/pz/portal.html#!info?alias=Org_Tpratense	v2	C:89.0%[S:86.8%,D:2.2%],F:7.0%,M:4.0%,n:1614	De Vega et al.	Red clover (Trifolium pratense L.) draft genome provides a platform for trait improvement	2015	Scientific Reports	5		17394	10.1038/srep17394
Vaccinium corymbosum	vacco	60582	Angiosperm, eudicot, Asterids, Ericales	http://gigadb.org/dataset/view/id/100117	?	C:56.3%[S:46.6%,D:9.7%],F:22.3%,M:21.4%,n:1614	Gupta et al.	RNA-Seq analysis and annotation of a draft blueberry genome assembly	2015	GigaScience Database	4		1	10.5524/100117
Vitis vinifera	vitvi	26346	Angiosperm, eudicot, Eurosids I, Vitales	http://www.genoscope.cns.fr/externe/GenomeBrowser/Vitis/	12X	C:91.0%[S:89.3%,D:1.7%],F:5.0%,M:4.0%,n:1614	Jaillon et al.	The grapevine genome sequence suggests ancestral hexaploidization in major angiosperm phyla	2007	Nature	449		463-467	10.1038/nature06148
Volvox carteri	volca	14247	Chlorophyta, Chlorophyceae, Volvocales	http://genome.jgi.doe.gov/pages/dynamicOrganismDownload.jsf?organism=Vcarteri	v2.1	C:96.1%[S:95.0%,D:1.1%],F:1.0%,M:2.9%,n:1519	Prochnik et al.	Genomic analysis of organismal complexity in the multicellular green alga Volvox carteri	2010	Science	329	5988	223-226	10.1126/science.1188800
Zea mays	zeama	39000	Angiosperm, monocot, Commelinids, Poales	ftp://ftp.ncbi.nlm.nih.gov/genomes/genbank/plant/Zea_mays/latest_assembly_versions/GCA_000005005.6_B73_RefGen_v4	v4	C:75.3%[S:68.7%,D:6.6%],F:12.8%,M:11.9%,n:1614	Schnable et al.	The B73 maize genome: complexity, diversity, and dynamics	2009	Science	326	5956	1112-1115	10.1126/science.1178534
Ziziphus jujuba	zizju	29291	Angiosperm, eudicot, Eurosids I, Rosales	https://www.ncbi.nlm.nih.gov/genome/?term=JREP00000000	v1.1	C:93.4%[S:79.8%,D:13.6%],F:3.2%,M:3.4%,n:1614	Liu et al.	The complex jujube genome provides insights into fruit tree biology	2014	Nature Communications	5		5315	10.1038/ncomms6315
Zostera marina	zosma	20109	Angiosperm, monocot, Alismatales	http://genome.jgi.doe.gov/pages/dynamicOrganismDownload.jsf?organism=Zmarina	v2.2	C:92.7%[S:91.1%,D:1.6%],F:3.3%,M:4.0%,n:1614	Olsen et al.	The genome of the seagrass Zostera marina reveals angiosperm adaptation to the sea	2016	Nature	530		331-335	10.1038/nature16548
